# Comprehensive Analysis of Regenerative and Transformed Liver Reveals Distinct, Early Metabolic Alterations in Cancer

**DOI:** 10.1101/2022.09.10.507425

**Authors:** Daniel J. McLaughlin, Hannan Mir, Minwoo Nam, Richard Possemato

## Abstract

Alterations in cellular metabolism represent an important response to proliferative signals in both normal and transformed tissues. The benign proliferative process of liver regeneration after partial hepatectomy offers insight into homeostatic mechanisms to control liver mass, which are disrupted in liver disease induced by viral factors, alcohol, or associated with obesity. Moreover, successful targeting of cancer depends on the identification of genes and pathways that are selectively activated in the transformed state. Here, we present a differential transcriptomic and metabolomic analysis of benign proliferative and transformed liver, including associated plasma metabolite and lipid species. Using partial hepatectomy-induced liver regeneration and diethylnitrosamine (DEN) induced carcinogenesis, we identify and analyze alterations specific to multiple regenerative and transformed tissue states. Transcriptomics and LC/MS based metabolite profiling reveal fatty acid import and storage are specifically rewired during liver regeneration in a time dependent manner, a phenomenon not observed in liver tumors. In contrast, liver tumors exhibit preferential activation of numerous metabolic pathways, including glycolysis, serine biosynthesis, and polyamine metabolism. Alterations in serine metabolism occur at the earliest detectable stages in tumorigenesis and promote survival upon serine restriction. These data demonstrate that transformation-induced alterations in metabolism are distinct from those observed in normal regenerative cell division, which may be used to identify transformation-specific liabilities.
