## Supplementary Table 8 for "Comprehensive Analysis of Regenerative and Transformed Liver Reveals Distinct, Early Metabolic Alterations in Cancer"

### Sheet: Sheet1
Tumor #	Hras Codon	Braf Codon	Egfr Codon
1	61	•	•
2	•	•	254
3	61	•	•
4	61	•	•
5	•	•	254
6	•	•	254
7	•	•	254
8	•	585	•
9	61	•	•
10	•	585	•
11	•	•	254
12	•	•	254
13	•	•	254
14	•	585	•
15	•	•	254
16	•	•	•
17	•	585	•
18	•	585	•
