## Supplementary Table 7 for "Comprehensive Analysis of Regenerative and Transformed Liver Reveals Distinct, Early Metabolic Alterations in Cancer"

### Sheet: Gene Order
Figure 2A		Figure 3A		Figure 4A		Figure 4D
Gene	Cluster	Gene	Cluster	Gene	Cluster	Gene	Cluster
Slpi	1	AC127596.2	1	Dnah1	1	Slc10a2	1
Mtss1	1	Akr1e1	1	Prtn3	1	Cyp3a44	1
Gm14403	1	Gpr179	1	Cxcl14	1	Cxcl14	1
Zfp970	1	Rec114	1	Chil1	1	Noct	1
Ppl	1	n-R5-8s1	1	Bhlha15	1	Tsc22d3	1
Gm20342	1	Gm24601	1	A2m	1	1810011O10Rik	1
Trmt61a	1	Rad51b	1	Tm4sf20	1	Dnah11	1
Rpl10a	1	Cabyr	1	Mt2	1	2010204K13Rik	1
Nrep	1	Igfbp1	1	Mt1	1	Plin4	1
Sema3e	1	Nr0b2	1	Gm45774	1	Hspa1b	1
Tfrc	1	Gm44243	1	Syt12	1	Hspa1a	1
Il12rb1	1	Maff	1	Lcn2	1	Icosl	1
Hmgcr	1	Junb	1	Atp6v0a4	1	Foxred2	1
Rrp12	1	Ier2	1	Pth2r	1	Nupr1	1
Mvd	1	Egr1	1	Eef1akmt3	1	Ddit4	1
Cyp17a1	1	Jun	1	Gucy2c	1	Peg10	1
Dnhd1	1	Atf3	1	Gm10032	1	Cabyr	1
Aacs	1	Btg2	1	Gm31774	1	Ak7	1
Atp10d	1	Gadd45b	1	Slc10a6	1	Slc7a6	1
Onecut1	1	Fos	1	Vpreb3	1	Arhgap4	1
Gm7652	1	Actg1	1	Acot3	1	Ptges	1
Slc41a2	1	Gm45909	1	Tnnc1	1	Slc5a1	1
Cxcl14	1	Gm15889	1	Gm11695	1	Mfsd2a	1
Pfkfb3	1	Fbf1	1	Lmod2	1	Gstp2	1
Tmc7	1	Cyp21a1	1	Mmp7	1	Cxcl9	1
Scara5	1	Obp2a	1	Usp2	1	Serpina3f	1
Tgm1	1	A230005M16Rik	1	Nrg4	1	Plekhd1	1
Arhgef26	1	Angptl8	2	Per2	1	Zfp37	1
Gm16551	1	Mir6921	2	Cidec	1	Taf9b	1
Slc39a6	1	Col25a1	2	Cntnap1	1	Igkc	1
AC151971.2	1	Gm6377	2	Cgref1	1	Mpp3	1
Fam129c	1	Vldlr	2	Cyp4a31	1	Zfp184	1
Serpina4-ps1	1	4930579F01Rik	2	Myom1	1	AC159294.1	1
C4a	1	Trib3	2	E230001N04Rik	1	Plch2	1
Slc10a2	1	Abcc12	2	Tmc7	1	D830032E09Rik	1
Fam187b	1	Pde6c	2	Bnc1	1	Mpp2	1
Tmc5	1	Gm19461	2	Pcnx2	1	Inpp5j	1
Dntt	1	2900089D17Rik	2	Prss12	1	Igha	1
Ikzf4	1	Cyp2g1	2	Cybrd1	1	Tsku	1
Arfgap3	1	B630019A10Rik	2	Upk3b	1	Ush2a	1
Akap17b	1	Tnfrsf19	2	Muc16	1	Atp6v0d2	1
Dnajb9	1	Osbp2	2	Pkhd1l1	1	Trp53cor1	1
Zfp9	1	Azin2	2	Msln	1	Nfe2l3	1
Il1r1	1	Gm42047	2	Lrrn4	1	Gm17767	1
Ccdc149	1	Chrdl1	2	Upk1b	1	Cib3	1
AC175538.1	1	Lpl	2	Sh3rf2	1	Jchain	1
Gdpd1	1	2700099C18Rik	2	Myl7	1	Adam8	1
Plpp5	1	Ncapg2	2	Timp1	1	Jaml	1
A330035P11Rik	1	Gm17359	2	Il18r1	1	Zbtb7c	2
St3gal5	1	Gria3	2	Krt14	1	Pdk4	2
Epop	1	9030619P08Rik	2	Dmkn	1	Pim1	2
Fgf1	1	Tff3	2	Has1	1	Mreg	2
Usp2	1	Ogn	2	Cyp4a14	1	Hsd3b7	2
Brca1	1	B430219N15Rik	2	Cyp4a10	1	Clpx	2
Gm826	1	Ces4a	2	Fgl1	1	Id3	2
Ciart	1	Nxpe5	2	Saa3	1	Gm26669	2
Cers6	1	Socs2	2	Orm2	1	Mapk15	2
Per2	1	5730420D15Rik	2	Saa2	1	Pdgfc	2
Fam47e	1	4930452B06Rik	2	Saa1	1	Npas2	2
Marveld1	1	Cyp2c55	2	2310043M15Rik	1	Cyp2b10	2
Wee1	1	Scd1	2	Reg3b	1	Asap2	2
Slc17a8	1	Gm42413	2	Gm11212	1	Stx1b	2
Osbpl5	1	Hectd2os	2	Acnat2	1	Hnf4aos	2
Syne4	1	Raet1d	2	Nnmt	1	Nfil3	2
Per3	1	BC106179	2	1200007C13Rik	1	Hacl1	2
Fmo2	1	Cyp46a1	2	Mfsd2a	1	Arrdc3	2
Lpin1	1	Gm17077	2	Ttll8	1	Ppm1k	2
Nmrk1	1	Gm4673	2	Tsku	1	Avpr1a	2
Nampt	1	Cyp2d12	2	E030018B13Rik	1	Aox1	2
Eif4ebp3	1	Mup13	2	AC160765.1	1	AC160029.2	2
Tmem41a	1	Mup7	2	Gm20621	1	Adh4	2
Por	1	Mup14	2	4933421A08Rik	1	Ypel2	2
E030018B13Rik	1	Gm7765	2	Cyp26b1	1	Socs3	2
Gm27252	1	Ifit3b	2	Nat8f5	1	Rnf125	2
AC160635.2	1	Rsad2	2	Acot1	1	Nr0b2	2
B4galt5	1	Cmpk2	2	Creld2	1	Acot1	2
Tspan4	1	Arrdc3	2	Sebox	1	Snx29	2
Gde1	1	Adgrv1	2	Gm4262	1	Pnkd	2
Cyp4a14	1	Acsl6	2	Derl3	1	Coq8a	2
Gm38832	1	Gm37249	2	9530077C05Rik	1	AC107763.1	2
Gm16573	1	Btbd8	2	Bmper	1	Wdr91	2
Cyp3a13	1	Cyp3a57	2	A1bg	1	Bik	2
Fbxo31	1	Mx1	2	Slc7a15	1	Gm2061	2
Serpina3m	1	Vtcn1	2	Slfn4	1	Ikzf4	2
Saa4	1	Mir122	2	Retnlg	1	Arntl	2
Ttll8	1	mt-Tw	2	S100a8	1	Phlda1	2
Rhbdd2	1	mt-Tl1	2	S100a9	1	Axin2	2
Osmr	1	Gdf15	2	Mup18	2	Gm45253	2
Ten1	1	mt-Tp	2	Mup9	2	Mug2	2
Herpud1	1	Rgs16	2	Mup17	2	Fam89a	2
Fkbp5	1	Cib3	2	Mup16	2	Lhpp	2
Nrg4	1	Klf10	2	Cyp2c53-ps	2	Slc13a2	2
Cyp4a10	1	Txnip	2	Gm45792	2	Slc30a10	2
Slc16a5	1	Ces2c	2	Ugt2b38	2	Myl6b	2
Zbtb16	1	Ugt1a9	2	Mup4	2	Ngfr	2
Nat8f5	1	Ugt2b38	2	Mup13	2	Pdzrn3	2
Unc5b	1	Gsta2	2	Mup19	2	Gm17077	2
Cntfr	1	Gsta1	2	Mup-ps18	2	Gm44992	2
Alpl	1	Gm35570	2	Mup7	2	Gm18635	2
Gda	1	Hamp2	2	Mup14	2	Arhgef37	2
Fhad1	1	Inmt	2	Mup-ps21	2	4933429H19Rik	2
Gm45051	1	Bhlhe41	2	Hectd2os	2	AC160029.1	2
Cyp2a5	1	Gm20703	2	9130409I23Rik	2	Gm36028	2
Per1	1	Ecm2	2	Slc22a28	2	Ptk6	2
Lingo4	1	Ppp1r3c	2	Cyp2c29	2	Rfx4	2
Rorc	1	Gm15401	2	Cyp2c54	2	Lad1	2
Pim3	1	Atp8b4	2	Cyp2c50	2	Gm4673	2
Ddit4	1	Elovl3	2	Serpina4-ps1	2	Rd3	2
Cebpb	1	Gbp10	2	Ar	2	Cyp2c29	2
Ccdc151	1	Spon2	2	Ugt1a9	2	Csdc2	2
Mfsd2a	1	Pdk4	2	Ihh	2	Foxq1	2
Gm15889	1	Gm37795	2	Mup11	2	Eda	2
Tsc22d3	1	Rasgrp1	2	Slco1a1	2	Acss3	2
Apoa4	1	Cd180	2	Mup1	2	Susd4	2
Noct	1	Cx3cr1	2	Cyp1a2	2	AC100729.1	2
Dynll1	1	Clec12a	2	Slc15a5	2	Elovl3	2
Ppp1r3b	1	Klrk1	2	Cyp4a12a	2	Cyp2c54	2
Tuba1c	1	Ifi27l2a	2	Cyp4a12b	2	Htra4	2
Myom3	1	Timd4	2	Susd4	2	Cyp2c50	2
Cry1	1	Gbp8	2	Cyp8b1	2	3930402G23Rik	2
C730036E19Rik	1	Ifi44l	2	Cyp7b1	2	Gm26967	2
Tsku	1	Ltb	2	Mup-ps22	2	AC159895.1	2
Gpatch4	1	Igha	2	Mup10	2	Oat	2
Wnt5b	1	Cxcl9	2	Mup21	2	D630024D03Rik	2
Gm8941	1	Tmem35a	2	Mup6	2	Gm43314	2
Lonrf1	1	Bcl6	2	Mup12	2	Ces1g	2
Fmo5	1	Esm1	2	Mup5	2	Cyp8b1	2
Alas1	1	Cyp2b9	2	Ptgds	2	Gadd45g	2
Ankrd9	1	Cyp2c38	2	Adh6-ps1	2	Ugt2b38	2
Pfkfb1	1	Ccnb2	2	Acss3	2	Cyp1a2	2
1810019D21Rik	1	Cdca8	2	Acsm2	2	Cyp4a12a	2
Etfbkmt	1	Ect2	2	Ddc	2	Hectd2os	2
Plin4	1	Aurka	2	Etnppl	2	Orm1	2
Hspa8	1	Cdca2	2	Slc22a7	2	Tlr5	2
Chordc1	1	Arhgap11a	2	Kcnk10	2	Hsd3b5	2
Gm15459	1	C330027C09Rik	2	Lrtm1	2	Ddc	2
Lbhd1	1	Birc5	2	Snhg11	2	Mup1	2
Cyp21a1	1	Kif11	2	Corin	2	Poln	2
Srm	1	Kif23	2	Lrit2	2	Ces1e	2
H2-Q6	1	Plk1	2	1810046K07Rik	2	Mup21	2
Cyp2c37	1	Foxm1	2	Grid1	2	Gm45301	2
CT010575.3	1	Anln	2	Gbp10	2	AC125484.1	2
Orm3	1	Top2a	2	AC160029.1	2	Slc15a5	2
Gpx3	1	Cdk1	2	Rfx4	2	Ppp1r3c	2
Acnat2	1	Espl1	2	Gm15401	2	Nat8f5	2
S1pr5	1	Tpx2	2	Slc26a4	2	Cyp4a12b	2
Hist2h3c2	1	Cdc20	2	Obox4-ps3	2	Ugt1a9	2
Pde6h	1	Ube2c	2	AC098712.1	2	Cish	2
Nnmt	1	Ckap2l	2	Hsd3b5	2	Mup12	2
P4ha2	1	Racgap1	2	AC125484.1	2	Gm43158	2
Slc17a9	1	Kif20a	2	Aox3	2	Mup5	2
Ccdc134	1	Ccna2	2	Gm11832	2	AC098712.1	2
Ttc41	1	Neurl1b	2	Zfp-ps	2	Mup6	2
Cad	1	Kif22	2	D630024D03Rik	2	Gpr179	2
Serpine2	2	Spag5	2	AC131596.1	2	Shc2	3
Aatk	2	Kif20b	2	Gm15998	2	Gldn	3
Adamtsl2	2	Ddias	2	Gm45727	2	Pygb	3
AC140448.1	2	Knstrn	2	Bmf	2	Ifi27l2b	3
Hspb1	2	Mastl	2	Them5	2	Tff3	3
Hspa1b	2	Ncaph	2	AC157588.1	2	Igdcc4	3
Hsph1	2	Rrm2	2	Serpina9	2	AC153569.2	3
Hsp90aa1	2	Kifc5b	2	Cd209f	2	Sectm1a	3
Stip1	2	Ercc6l	2	Gm4956	2	Col4a3	3
Gdf10	2	Spdl1	2	Cd4	2	Cyp2a4	3
Agap2	2	Diaph3	2	Gm44992	2	Cd63	3
Cebpd	2	Slfn9	2	Slc13a2	2	Gria3	3
Hspa4l	2	4930427A07Rik	2	Trhde	2	Tspan15	3
Serpina5	2	Dtl	2	Mup-ps13	2	Arhgap22	3
Rad51c	2	Uhrf1	2	Sult5a1	2	Esm1	3
Pim2	2	Mcm5	2	Cyp2f2	2	P2rx7	3
Samd1	2	Trip13	2	Mup2	2	Slc7a7	3
Josd2	2	Traip	2	Gm12718	2	Wfdc15b	3
Cdc42ep5	2	Pole	2	Car3	2	Apoa4	3
Dct	2	Chaf1a	2	Col25a1	2	Rasal1	3
Gpc1	2	Pttg1	2	Acsl6	2	Klk1b4	3
Gm6368	2	Cenpa	2	Mmd2	2	AC160562.1	3
Rnase2a	2	Fam83d	2	Cyp7a1	2	Scd2	3
Tspyl2	2	Rad51	2	Gm7967	2	Rhoc	3
Rusc1	2	Pkmyt1	2	Il13ra2	2	Abi2	3
Igkc	2	Chtf18	2	Cyp21a1	2	Nid1	3
Cyp7a1	2	Stmn1	2	Gtpbp4-ps1	2	Itpripl2	3
Cidec	2	H19	2	A230005M16Rik	2	AI506816	3
Hsp90b1	2	Ppp1r3g	2	Serpina5	2	Pnpla3	3
Pdia4	2	Arl4d	2	Kcnk1	2	Mst1r	3
Creld1	2	Slc4a9	2	Moxd1	2	Mtmr11	3
Marveld3	2	Dbp	2	Rnase2a	2	Akr1c18	3
H2afx	2	Gm14097	2	Obp2a	2	Slc20a1	3
Tes	2	Abcd2	2	Dct	2	Golm1	3
Pgm3	2	Ube2ql1	2	Cyp2c37	2	Lyve1	3
Serpina3c	2	Cyr61	2	Irx1	2	44810	3
Ung	2	Ptpre	2	Crygn	2	S1pr3	3
Amigo2	2	Atp6v0d2	2	Gm10419	2	Tnfsf13	3
Trim24	2	Fam81a	2	Dmrta1	2	Tmem71	3
6430548M08Rik	2	Rdh16f2	2	Npas2	2	Nrg1	3
Dnajb1	2	Wisp3	2	Mab21l3	2	Psd4	3
Cgref1	2	Nr1d1	2	Mrgprb11-ps	2	Cd36	3
Trim47	2	Vil1	2	Gm15611	2	Gspt2	3
Usp35	2	Adgrf1	2	Gm45086	2	Col4a4	3
Hsf2bp	2	Gm45531	2	Gm26903	2	Oas1a	3
Asns	2	Rab36	2	Avpr1a	2	Knstrn	3
Mpped2	2	Rnf225	2	Stx1b	2	Tmc5	3
Fam131c	2	AC153958.1	2	Elovl3	2	Fgd1	3
Entpd7	2	3110082I17Rik	2	AC160029.2	2	Igsf8	3
Gstp2	2	Camk2b	2	Gm12406	2	Phgdh	3
Adh7	2	Gm11992	2	Sp5	2	Afp	3
Ocstamp	2	AC160863.2	2	Myh7b	2	Rarg	3
Atp11a	2	Gm17115	2	Tex12	2	Grhl1	3
Hyou1	2	Osbpl3	2	Gm2788	2	Abcd2	3
Tmed3	2	AC160863.3	2	AC159895.1	2	Scn1b	3
Gmppb	2	Tbx3os1	2	Zbtb7c	2	Sstr2	3
Alg12	2	Slc6a16	2	Ptk6	2	Cyp2b9	3
Fndc3b	2	Lrit2	2	Arntl	2	Blnk	3
Capn8	2	Corin	2	Slc30a10	2	Crisp2	3
Mlec	2	Serpinb1a	2	Atp2b2	2	Gm10680	3
Creld2	2	Gm4952	2	Gm45301	2	Dlx4	3
Cdk2ap2	2	Adamts6	2	Cyp4a30-ps	2	Aebp1	3
Sdf2l1	2	Fam129b	2	Orm3	2	Ccne1	3
Gm16731	2	Gm20633	2	Ctcflos	2	Smpdl3b	3
Dnajb11	2	Gm20632	2	Capn8	2	Tgfbr2	3
E2f7	2	Mafb	2	C4a	2	Pck2	3
Synpo	2	Esrrg	2	Gm28050	2	Plxna3	3
Fam184a	2	Rims2	2	Cyp26a1	2	Col6a6	3
Manf	2	Shank2	2	Cyp2b10	2	Tstd1	3
Hspa5	2	CT030709.1	2	Lad1	2	Slc22a27	3
Obp2a	2	Adrb3	2	Olig1	2	Ciart	3
Syvn1	2	Gm2602	2	Slc22a3	2	Uap1l1	3
Kcnk1	2	Sspo	2	Fam25c	2	Rdh16f2	3
Alpk1	2	Ptgds	2	Oat	2	Hmcn2	3
Snx10	2	Steap3	2	CT010575.3	2	A930033H14Rik	3
Lhx6	2	Hsd3b2	2	Gadd45g	2	B4galt6	3
Ucp2	2	Hsd3b3	2	3930402G23Rik	2	Dab1	3
9030616G12Rik	2	Adamts7	2	Fam184a	2	Fes	3
Tlr2	2	Car5a	2	Gm379	2	Smoc2	3
Ccl6	2	Arhgef37	2	Gm15348	2	Pkmyt1	3
Gas6	2	Tk1	2	Orm1	2	Ccnb2	3
Klk1b22	2	Cnmd	2	AC160635.2	2	Rbp1	3
1810055G02Rik	2	Ngef	2	Cish	2	Drc1	3
Slc39a10	2	Olfm2	2	Tchh	2	Slpi	3
Susd1	2	Rnf186	2	Xirp1	2	Mpeg1	3
2022-03-09	2	Syt3	2	Gm38070	2	Psrc1	3
2010003K11Rik	2	Fn3k	2	Ikzf4	2	Mki67	3
2022-09-05	2	Abcc6	2	Dmrt2	2	Aurka	3
Slc22a5	2	Dcdc2a	2	C2cd4a	2	Dlgap5	3
Bbs9	2	Bmf	2	Fos	2	Oas1g	3
Nucb2	2	Fam13a	2	Actg1	2	Slc41a3	3
Gm2788	2	Nfe2	2	Mtus2	2	Serpina12	3
Tifa	2	Nr4a1	2	Rec114	2	Slc16a11	3
Dnajc12	2	Fst	2	Ccl21a	2	Bcl2l14	3
Syt12	2	Chrna4	2	C7	2	Ppl	3
Gm7694	2	Gm10642	2	Mup-ps23	2	9030619P08Rik	3
Cpne8	2	Gm15998	2	AC123619.1	2	D1Ertd622e	3
Lpgat1	2	Mep1b	2	Hapln1	2	Lysmd2	3
Serpina10	2	Sbsn	2	Slfn9	3	Tmc7	3
Cntnap1	2	BC050972	2	Clspn	3	Hao2	3
Steap4	2	Cd276	2	Cdca5	3	Ctgf	3
Hunk	2	Sult2a8	2	Stil	3	Dusp5	3
Slc13a5	2	Sucnr1	2	Rad51	3	Ly6d	3
Fgb	2	Sult1c2	2	Rad54l	3	Clip2	3
Fgg	2	Cyp2j9	2	Fanca	3	Rrm2	3
Fga	2	1700001C19Rik	2	Kif22	3	Birc5	3
Cspg5	2	Cyp3a59	2	Spag5	3	Fabp4	3
Nlrp12	2	Ppargc1b	2	Kif15	3	Slc6a8	3
Gnat1	2	Fzd8	2	Ticrr	3	Isyna1	3
Fgl1	2	Obox4-ps3	2	Exo1	3	Ccna2	3
1600002H07Rik	2	Cd4	2	Aunip	3	Racgap1	3
Saa3	2	Snx29	2	Eme1	3	Nrip2	3
Orm2	2	Enpp6	2	Cdc6	3	Ccdc120	3
Hp	2	Serpinb6b	2	Pkmyt1	3	Cntln	3
Saa2	2	Slc2a13	2	Cdca7l	3	Greb1l	3
Saa1	2	Fam171b	2	Chtf18	3	Fgl2	3
Orm1	2	Veph1	2	Mxd3	3	5730559C18Rik	3
Hpx	2	AC098716.1	2	Ercc6l	3	Cyp4f16	3
Lcn2	2	Gm11832	2	Fignl1	3	Prc1	3
Lrg1	2	Fam198a	2	Kntc1	3	Timeless	3
Itih4	2	Rnf125	2	Uhrf1	3	Tpx2	3
Akr1e1	2	Coq8a	2	Diaph3	3	Chrm3	3
Pck1	2	AC154612.1	2	Ska3	3	Ube2c	3
Apcs	2	Arhgef9	2	Fanci	3	Panx1	3
Slc37a1	2	Klhl33	2	Mis18bp1	3	Tlr1	3
Dio1	2	Gm10649	2	Rad51ap1	3	Rad51b	3
Gprc5a	2	Adamts5	2	Rmi2	3	Bco1	3
Ctcflos	2	C330021F23Rik	2	Mtfr2	3	Cenpf	3
Treh	2	Fras1	2	Sapcd2	3	Casc4	3
Serpina3n	2	Rnf152	2	Aspm	3	Gm42047	3
Gucy2c	2	Fbxo21	2	Depdc1b	3	Iqgap3	3
Derl3	2	Gpr12	2	Rrm2	3	Aldh18a1	3
Lbp	2	Gm34333	2	Ncaph	3	Ptgr1	3
Cyb561	2	Gm31522	2	Efcab11	3	Adgre5	3
Jak3	2	Rfx4	2	Oip5	3	Cdk1	3
Isyna1	2	Enpp3	2	Ankle1	3	Nuf2	3
Prg4	2	AC098712.1	2	Cenph	3	Hmmr	3
Prtn3	2	Aqp8	2	Shcbp1	3	Cd14	3
Smpd3	2	Mrnip	2	2700099C18Rik	3	Ccdc69	3
Slc25a47	2	D630024D03Rik	2	Pbk	3	Cd34	3
Angptl4	2	Gm5524	2	Kif2c	3	Sidt1	3
Cda	2	Car8	2	Cdc20	3	Pitpnm1	3
Rab30	2	Sgms2	2	Bub1b	3	Top2a	3
G0s2	2	Gm4756	2	Neurl1b	3	Ckap2	3
Epha2	2	Ccdc171	2	Sgo2a	3	Smox	3
Rilpl1	2	Emp2	2	Kif20a	3	Mmp12	3
Acot1	2	Tm4sf1	2	Neil3	3	Osbpl3	3
Cyp26b1	2	Fam210a	2	Knstrn	3	Fhl3	3
Cyp26a1	2	Lrit1	2	Cenpe	3	Per3	3
Gm26608	2	Slc8b1	2	Ube2c	3	Vnn1	3
Slc25a34	2	Gabarapl1	2	Cdkn3	3	Adrb2	3
Meg3	2	Klhl24	2	Ccnb2	3	Kntc1	3
Rab11fip4	2	Aox3	2	Polq	3	Arhgap11a	3
Pcp4l1	2	AC125484.1	2	Kif20b	3	Sh3pxd2b	3
Nr1i3	2	Hsd3b5	2	Arhgap11a	3	Gm19705	3
1700113A16Rik	2	AC160051.1	2	C330027C09Rik	3	Anxa2	3
Mt1	2	Zfp-ps	2	Esco2	3	Ncapg	3
Mt2	2	Gm43158	2	Lpl	3	Gtse1	3
Ddit3	2	Adh6-ps1	2	Pclaf	3	Spc25	3
Cyp2b10	2	Platr22	2	Fancd2	3	Trpm4	3
Slc39a2	2	Sptb	2	Ulbp1	3	Pde6c	3
Lgals4	2	Dnaic1	2	Cenpi	3	Prtn3	3
Cxcl1	2	Col17a1	2	Parpbp	3	Ptk7	3
Tacc2	2	Myh11	2	Mastl	3	AC116503.1	3
Gm36028	2	9030616G12Rik	2	Kif18b	3	Uhrf1	3
Tnfaip3	2	1810064F22Rik	2	Cep55	3	Usp2	3
Fbf1	2	Ankrd37	2	Ncapg	3	Entpd2	3
Parp16	2	Gm15912	2	Ccnb1	3	Dram1	3
Fam222a	2	Gm42777	2	Nuf2	3	Orai2	3
Rec114	2	Gm38416	2	Hmmr	3	Fkbp11	3
Gjc3	2	Lrp2bp	2	Nusap1	3	Pfkfb3	3
Rpl12	3	Tspan18	2	Anln	3	Tmem54	3
Gm21781	3	Cd22	2	Ttk	3	Tnik	3
Mex3d	3	Gm13775	2	Ndc80	3	Tnfrsf10b	3
Clec1b	3	Mup11	2	Espl1	3	Nxpe5	3
Dbp	3	Mup2	2	Dlgap5	3	Gm15459	3
Dab1	3	Mup-ps13	2	Cenpf	3	Chaf1b	3
Steap2	3	Selenbp2	2	Top2a	3	Pawr	3
9330175E14Rik	3	Gm4956	2	Mki67	3	Fndc3b	3
Lyve1	3	Trhde	2	Iqgap3	3	A2ml1	3
Rab31	3	Kcnk10	2	Ckap2	3	Plk1	3
Col27a1	3	Grb10	2	Tpx2	3	Lpin1	3
Tnxb	3	AC157588.1	2	Prc1	3	Tbc1d31	3
Ltbp3	3	Serpina9	2	Melk	3	Anln	3
Car2	3	Gpcpd1	2	Ska1	3	Nxn	3
Fstl1	3	Nr1d2	2	Kif4	3	Myadm	3
Postn	3	Gm12718	2	Plk1	3	Ankle1	3
Ankrd55	3	Them5	2	Ckap2l	3	Tmem86a	3
Adcyap1r1	3	Sult5a1	2	Racgap1	3	Akr1b3	3
Cyth4	3	Lifr	2	Cdc25c	3	Unc13b	3
Col4a5	3	Cyp2f2	2	Trim59	3	Il1rn	3
Col1a2	3	Gm18635	2	Pif1	3	Klc3	3
Upp2	3	Gm26708	2	Kif23	3	1810055G02Rik	3
Map2k6	3	9130409I23Rik	2	Foxm1	3	Ankrd13b	3
Txndc16	3	Car3	2	Depdc1a	3	Trim24	3
Col1a1	3	Ugt2b1	2	Troap	3	Lama5	3
Col3a1	3	Htra4	2	Bub1	3	Per1	3
Col20a1	3	Ces1f	2	Prr11	3	Dusp8	3
Thrsp	3	Car1	2	Kif14	3	Neil3	3
2310040G24Rik	3	Etnppl	2	Aurkb	3	Psat1	3
Col5a2	3	Ppp1r1b	2	Sgo1	3	Ttk	3
Col6a1	3	Afmid	2	Cdca2	3	Gm20342	3
Crip1	3	Slc13a2	2	Arhgef39	3	Rcan3	3
Vim	3	AC123694.3	2	Kif11	3	1810010H24Rik	3
Abcb1a	3	Rdh18-ps	2	Ect2	3	Coq10b	3
Prss8	3	D130043K22Rik	2	Aurka	3	Unc119	3
Aebp1	3	Upp2	2	Ccna2	3	Mcm6	3
Cav1	3	Nat8f1	2	Cdk1	3	Chmp4c	3
Tubb6	3	Sfrp1	2	Lockd	3	Npdc1	3
Ifi27l2b	3	2610035D17Rik	2	Birc5	3	Wfdc12	3
Msln	3	Gpr162	2	Knl1	3	Tnfsf13os	3
Mroh2a	3	Nrep	2	Kifc1	3	Vil1	3
Tppp	3	Gm44117	2	Spink6	4	Dcbld1	3
Tmem88b	3	Dach2	2	Tiam2	4	Dsn1	3
1810064F22Rik	3	Naaladl2	2	Gm13775	4	Col4a5	3
Rpl3	3	Mettl7a1	2	Gm21286	4	Sirpa	3
Gm43609	3	Snhg11	2	Mup-ps4	4	Ccdc88c	3
Srebf1	3	Acss2	2	Mup-ps12	4	Cntnap1	3
Dock6	3	1700040L02Rik	2	Bhlhe41	4	Aspm	3
Podn	3	Limd2	2	Clec2h	4	Tnfrsf12a	3
Cnmd	3	Gbp11	2	D7Ertd443e	4	Mthfd1l	3
Naaladl2	3	Sh2d4a	2	E230025N22Rik	4	Kif4	3
Sds	3	1700028E10Rik	2	Gm10804	4	Gm42375	3
Acmsd	3	Dsg1c	2	Cyp2g1	4	Cyp2a22	3
Cpm	3	Abcg8	2	Hamp2	4	Ccnd1	3
9030619P08Rik	3	Rian	2	Inmt	4	Osbpl10	3
A530020G20Rik	3	Meg3	2	AC159886.3	4	Kif14	3
Insig1	3	Gm45727	2	Nr1d1	4	Espl1	3
Got1	3	Gm37336	2	Gja10	4	Itpr3	3
Trhde	3	Gm11266	2	Cyp2c55	4	Gpc6	3
Ppp1r1b	3	Gm12859	2	Ly6a	4	Cep55	3
Palm	3	Gm44992	2	AC153958.1	4	Gm15889	3
1810011O10Rik	3	Spry4	2	Adgrf1	4	Gramd1b	3
Gck	3	Snca	2	A730020M07Rik	4	Nusap1	3
Hes6	3	Osgin1	2	Cacna2d2	4	App	3
Gm45301	3	Cyp2c53-ps	3	Upp2	4	Clcf1	3
Ces4a	3	Cyp7a1	3	Atp6v0d2	4	Pbk	3
Afmid	3	Ugt2b37	3	Dsg1c	4	Slc22a29	3
Tk1	3	Ccnd1	3	Ebf2	4	Tspan8	3
Gm44421	3	Gm45792	3	Trpm3	4	Gm13657	3
Chrna4	3	Aspm	3	D830032E09Rik	4	Tubb6	3
1810008I18Rik	3	Ankle1	3	Fabp12	4	Kif2c	3
Pgd	3	Gm38070	3	Nfe2l3	4	Kbtbd13	3
Acly	3	Onecut1	3	Ube2u	4	Bcl2l11	3
Gpam	3	Gm7652	3	H1fx	4	G6pdx	3
AC135641.1	3	Mmp12	3	Fam83d	4	Chrna4	3
Acaca	3	Thbs1	3	Gm5546	4	Zwilch	3
G6pdx	3	Tnc	3	Rian	4	Gm19619	3
Ntrk2	3	Ciart	3	Prkg2	4	Kif20a	3
Elovl6	3	Per3	3	Adgrv1	4	Hsf2bp	3
Acacb	3	Thrsp	3	Gm7919	4	Nrg4	3
Rpia	3	Cyp2a5	3	Plch2	4	Plek2	3
Bcam	3	Cpe	3	Igf2	4	Vnn3	3
Pnpla3	3	Pkhd1l1	3	Tmeff2	4	Cers6	3
Fasn	3	Prr15	3	Ntrk2	4	Smpd3	3
Fabp5	3	Prph	3	Ighv3-6	4	Cdc6	3
Dhrs9	3	Sulf1	3	Ighv2-9	4	Nlrp12	3
Ugt2b38	3	Msln	3	Ighv1-11	4	Cenpe	3
Igfbp5	3	Nkain4	3	Igkv10-96	4	Per2	3
Nfe2	3	Clec3b	3	Igkv1-110	4	Ect2	3
Utp14b	3	Gpm6a	3	Igkv6-15	4	Ckap2l	3
Upk3b	3	Col1a1	3	Igkv15-103	4	Rab3d	3
Pstpip2	3	Eln	3	Igkv1-117	4	Itih5	3
Gna14	3	Col5a2	3	Ighv7-3	4	Nmrk1	3
Crim1	3	Col3a1	3	Igha	4	Abhd2	3
Inhba	3	Gm10419	3	Jchain	4	Diaph3	3
Klk1b4	3	Dio1	3	Igkc	4	Hsph1	3
Grb10	3	Mup9	3	Ighg2b	4	Galnt15	3
AC157588.1	3	Mup18	3	Ighg2c	4	Ntn4	3
Mir17hg	3	Mup16	3	Ighv1-14	4	Aurkb	3
Smoc2	3	Mup17	3	Igkv12-46	4	Prom1	3
Efemp1	3	Nptx1	3	Iglv1	4	Adamtsl5	3
Ltbp1	3	Gm37317	3	Iglc1	4	Cdc25c	3
Cd276	4	AC105407.1	3	Igkv5-48	4	Cav2	3
Pspc1	4	AC105407.2	3	Ighv1-82	4	Brca1	3
Gstm4	4	Cish	3	Igkv4-91	4	Lrrc8e	3
Tnfrsf19	4	Foxq1	3	Nos2	4	Cdkn1a	3
Commd10	4	Phlda1	3	Slamf8	4	Ptgfrn	3
Arhgap18	4	Myc	3	Pdcd1	4	Hmgcr	3
Serpinb9	4	Gm15663	3	H2-M2	4	Gm37163	3
Ugp2	4	Crybb3	4	Ubd	4	Cyb561	3
Mup-ps4	4	S100a9	4	Itgax	4	Slc1a4	3
Cyp2g1	4	Bhlha15	4	Ciita	4	Cgref1	3
Ugt2b35	4	Lrrc75a	4	H2-Ea-ps	4	Abcb1a	3
Serpina7	4	Prtn3	4	H2-Aa	4	H19	3
Itih5	4	Cxcl14	4	H2-Eb1	4	Efnb2	3
Fmo4	4	Gucy2c	4	Ccl22	4	Haspin	3
Pdk1	4	Fgl1	4	Slamf7	4	Tagln2	3
Cib3	4	Cyb561	4	Kbtbd11	4	Vsig10	3
9530082P21Rik	4	Cidec	4	Cxcl9	4	Socs5	3
Btc	4	Cntnap1	4	Cxcl10	4	Aacs	3
Adgrv1	4	Creld2	4	Ms4a4b	4	Rims2	3
Entpd1	4	Syt12	4	Cd3g	4	Gm26578	3
Acsl5	4	Nlrp12	4	Cd8a	4	Cfap100	3
Ugt1a5	4	Bmper	4	Nkg7	4	Sh3bp4	3
Cyp2r1	4	Nrg4	4	Prf1	4	Sgo2a	3
Gbp7	4	AC160765.1	4	Ccl5	4	Adamts14	3
Gpd2	4	E030018B13Rik	4	Spn	4	Gm6166	3
Sult1c2	4	Gm27252	4	Ccr7	4	Serpine1	3
Cyp2c44	4	Cyp4a14	4	Ighd	4	Ncaph	3
Sh2d4a	4	Cyp4a10	4	Cd19	4	Gins2	3
Aqp8	4	Mt2	4	Ces2b	4	Ces2e	3
Mcm3	4	Mt1	4	Gm4841	4	Cyp17a1	3
Tmie	4	1200007C13Rik	4	Hsd3b1	4	Acsl4	3
Cdh1	4	Nnmt	4	Gm5420	4	Prr11	3
Slc17a4	4	Ttll8	4	Cyp2a22	4	Ttc39a	3
Fam198a	4	Gm10680	4	Gm26747	4	Eda2r	3
Ces1f	4	Acnat2	4	1810053B23Rik	4	Pold4	3
Mr1	4	Lcn2	4	Slc2a4	4	St3gal5	3
Uba7	4	Serpina3n	4	A930033H14Rik	4	Pls1	3
Tmem144	4	Saa3	4	Gm15889	4	Sema6b	3
Slc16a11	4	Orm2	4	Dbp	4	Chrm1	3
Sucnr1	4	Saa2	4	Ciart	4	Fanci	3
Exph5	4	Saa1	4	Per3	4	Wnk4	3
H2-Ea-ps	4	Hspa1a	4	Elfn2	4	Vcam1	3
Pms1	4	A930033H14Rik	4	Atp1b2	4	Morc4	3
Slc22a28	4	Noct	4	Rims1	4	Acer2	3
Nr1h5	4	Tsku	4	Rragd	4	Ifi44	3
Serpinb8	4	Usp2	4	Lypd8	4	Glis3	3
Mme	4	Mfsd2a	4	1700019D03Rik	4	C330027C09Rik	3
Inmt	4	Timp1	4	Pdk3	4	Nedd9	3
Fbln5	4	Slpi	4	Pygo1	4	Cenpi	3
Ifi203	4	Alas1	4	Cib3	4	Fam83d	3
Gbp9	4	CT010575.3	4	Ermap	4	Gm26747	3
Sp100	4	Serpine1	4	Tex19.1	4	Syt12	3
Cyp46a1	4	Loxl4	4	Hnf4g	4	Fam46a	3
Fscn1	4	Gm15611	4	Vil1	4	Galnt6	3
Ptgr1	4	Gm15441	4	Aldh3b3	4	Lepr	3
Cxcl9	4	Derl3	4	Btnl7-ps	4	Serpina6	3
Trim30a	4	Cdkn1a	4	Rbm24	4	Arhgef25	3
Rac2	4	Gm45301	4	Hormad2	4	Mcm2	3
Ifit2	4	Slc34a2	4	1700003F12Rik	4	Cdca7l	3
Ifi27l2a	4	Gm37691	4	Sectm1b	4	Msantd3	3
Lhfp	4	Fgf21	4	CT010478.1	4	Nyap1	3
Scd1	4	H2-Q6	4	Mmp13	4	Rhbdf1	3
Gm38416	4	Socs1	4	Mmp12	4	CT010478.1	3
Ifi47	4	Ntrk2	4	Clec7a	4	Cdca3	3
Irgm1	4	Cyp26b1	4	Sprr1a	4	Ica1	3
Igtp	4	AL591207.3	4	Thbs1	4	Kifc1	3
Nedd9	4	Gm26669	4	Ch25h	4	Kif18b	3
Gm5970	4	Cyp2b10	4	Cxcr4	4	Fads2	3
Zbp1	4	Cxcl1	4	Tnc	4	Fzd3	3
Gm6166	4	Acot3	4	Dusp8	4	Itga11	3
Mmd2	4	Tnnc1	4	9530034E10Rik	4	Phlda3	3
Gm44851	4	Acot1	4	Rem2	4	Defb1	3
Pde4d	4	Nat8f5	4	Far2	4	Bub1b	3
Gabbr2	4			Rtn4r	4	Foxm1	3
Mtmr11	4			5730585A16Rik	4	Cdc20	3
Lmntd2	4			H19	4	4930427A07Rik	3
Tap1	4			Sdk1	4	Pparg	3
Gm12250	4			Rims4	4	Kif22	3
Irgm2	4			Fzd3	4	Syn2	3
Sertad4	4			Tmprss7	4	Fkbp5	3
Hsbp1l1	4			Actc1	4	Armcx4	3
AU020206	4			Rbp7	4	Dntt	3
Itpripl2	4			Sema3g	4	Gpc3	3
Prok1	4			Actg2	4	Lockd	3
Gbp2	4			Pde1c	4	5330417C22Rik	3
Pklr	4			Zan	4	Fam81a	3
Apobec3	4			4933404I11Rik	4	Pdzk1ip1	3
Oasl2	4			Noxa1	4	Unc5b	3
Pltp	4			Rad51b	4	Oip5	3
Gbp3	4			CT010478.2	4	Kif19a	3
Gbp2b	4			Atf3	4	Gprc5b	3
Frmd4a	4			Egr2	4	Tmed6	3
Stat1	4			Egr1	4	4933404I11Rik	3
Psmb9	4			Fosb	4	Inhbb	3
Gbp4	4			Nr4a1	4	S100a11	3
Ccnd1	4			Lpar3	4	Spdl1	3
BC023105	4			Smim22	4	Krt23	3
Cd274	4			Galnt12	4	Lcn2	3
Rtp4	4			Gm21960	4	Thbs1	3
Me1	4			Nfe2	4	Kcp	3
AC156572.1	4			Fst	4	Ska3	3
Irf7	4			Ppp1r3g	4	Pkp1	3
Gm35986	4			Maff	4	Parpbp	3
Oas2	4			Btg2	4	Chtf18	3
Gm42047	4			Gm11454	4	Ddr1	3
Bach2	4			Igf2bp3	4	Slc2a4	3
AC124413.2	4			Nptx1	4	Trim59	3
Trp53inp1	4			Gpr179	4	Rad51	3
Nipal1	4			Cabyr	4	Plekhh1	3
Efna1	4			Tnfaip8l3	4	Cdkn2b	3
Gm26917	4			Gm20426	4	Rbl1	3
Irs2	4			Vmn1r53	4	Stap1	3
Ppp1r3g	4			Xlr3a	4	Spag5	3
Lilr4b	4			Ckmt1	4	Gm28857	3
H2-Ab1	4			Dlk1	4	Cxcr4	3
H2-Aa	4			Dnajc6	4	Alas1	3
Cd74	4			Cacna1e	4	P4ha1	3
Slc15a3	4			Folh1	4	Sgsm1	3
H2-Eb1	4			Fmo3	4	Clspn	3
G6pc	4			Ighg1	4	Ifit2	3
Lgals3	4			AY512931	4	Trib2	3
Samd9l	4			C130026I21Rik	4	Cenpu	3
Siglec1	4			Zbtb8b	4	Fancd2	3
Slc7a8	4			Aqp7	4	Mastl	3
Elovl5	4			Btbd11	4	Rad51ap1	3
Ly6e	4			Ppef2	4	Neurl1b	3
Gprin3	4			Gpnmb	4	Itga2	3
H2-T24	4			Sgpp2	4	Capsl	3
Frmd4b	4			Ly6k	4	2610524H06Rik	3
Timd4	4			Gm30692	4	Vill	3
Sdc3	4			Phlda2	4	B4galnt4	3
Gbp8	4			Sorcs2	4	Hid1	3
Cd5l	4			Hcar2	4	Arhgef39	3
Themis2	4			Slc38a5	4	Zfp641	3
Pld4	4			Unc79	4	Adap1	3
Cd300e	4			C1ql3	4	Cdca2	3
Pik3cd	4			Plekhd1	4	Mycn	3
Adgre1	4			Gm42743	4	Ucp2	3
Csf1r	4			Slc22a26	4	Sh3bp1	3
Clec4f	4			Cyp3a44	4	Ndc80	3
Marco	4			Artn	4	Tmem229a	3
Hbb-bs	4			Mcmdc2	4	Lpar2	3
Cybb	4			CT030173.1	4	Nipal1	3
Hbb-bt	4			Sh3pxd2b	4	Ier3	3
Hba-a1	4			Tspan8	4	Mcm5	3
Arl4d	4			Glis3	4	Fignl1	3
Rps4l	4			Tlr1	4	Dpf1	3
8430408G22Rik	4			Nxn	4	Ercc6l	3
Mafb	4			Erich4	4	Rasgrp2	3
Ctss	4			Alox5	4	Il33	3
C1qa	4			Kif5c	4	Klhl13	3
C1qb	4			Osbpl10	4	Tead4	3
Aif1	4			Cdkn2b	4	Cdc25b	3
C1qc	4			Hid1	4	Fmo2	3
A930033H14Rik	4			Tnfrsf18	4	Aldh1l2	3
Cd163	4			Plek2	4	Adcy1	3
Vcam1	4			Rasd2	4	Tnc	3
9130409I23Rik	5			Msantd3	4	Cidec	3
Rsad2	5			Pck2	4	Kbtbd8	3
Enc1	5			Trpm4	4	Fanca	3
Lig1	5			Tgfbr2	4	Gys2	3
Gpcpd1	5			Uap1l1	4	Cpeb1	3
Btbd8	5			Tmem86a	4	Adam4	3
Slc9a9	5			Ccdc88c	4	Ptpre	3
Plekhg1	5			Dusp5	4	Rab11fip5	3
Gatm	5			Fhl3	4	Nucb2	3
Fzd6	5			Nrip2	4	Tnfrsf23	3
Samd4	5			Dlx3	4	Ncapg2	3
Ifit3	5			Miox	4	Gm609	3
Lrp2bp	5			Scn1b	4	Enc1	3
Cep192	5			Cacna1b	4	Kif23	3
Gstm6	5			Col6a6	4	Mns1	3
5830473C10Rik	5			Aebp1	4	Gm26797	3
Gm4673	5			Casc4	4	Gatsl3	3
Gbp10	5			Tmem54	4	Chek1	3
Ddx60	5			Ccne1	4	Bex3	3
Dcaf12l1	5			Rgs20	4	Bmp7	3
Spata22	5			Fgl2	4	Cacna1c	3
Vtcn1	5			Arhgap22	4	Mfge8	3
Ago4	5			B4galt6	4	Slc23a3	3
Ifit1	5			Golm1	4	Ffar4	3
Nek2	5			Bcl2l14	4	Cd1d2	3
Cmpk2	5			Syt17	4	AC145731.3	3
Usp18	5			Dlx4os	4	Mep1b	3
Socs2	5			Dlx4	4	Abcc5	3
Mansc1	5			Mtmr11	4	Maff	3
Zfp367	5			Ifi27l2b	4	Gm37795	3
Ppfibp1	5			Nid1	4	Pdk3	3
Cyp2c55	5			Igdcc4	4	Tlr6	3
Gstm3	5			Cd63	4	Glipr1	3
Ly6a	5			Gpr55	4	Snora73b	3
Tspan18	5			Ipcef1	4	Wee1	3
Ces1e	5			Tmem45b	4	Robo1	3
Epb41l1	5			Slc12a1	4	Rgs16	3
Xaf1	5			AI314278	4	Tuba8	3
Brip1	5			Ccdc146	4	Meltf	3
Iigp1	5			Orai2	4	Stmn1	3
Zbed5	5			Tmem71	4	Cd40	3
Cdt1	5			Dab1	4	Fam110c	3
mt-Rnr2	5			Panx1	4	Ttc39aos1	3
Mup11	5			Mpeg1	4	Cdca8	3
Cep83os	5			Bex2	4	Polq	3
Gm13775	5			Cyp2b13	4	Adm	3
Mup-ps13	5			Sult4a1	4	Ces2c	3
Adamts5	5			Cyp2a4	4	Pglyrp1	3
Tspyl4	5			Akr1c18	4	CT009713.5	3
Nuggc	5			Gldn	4	Ppm1h	3
AC159895.1	5			Rasal1	4	Ube2t	3
Ap5b1	5			Tnfsf13	4	Amn	3
Hist1h1c	5			Wfdc15b	4	Kif20b	3
Gm379	5			Mpped1	4	Synm	3
Crybb3	5			P2rx7	4	Gprc5a	3
Htra4	5			Col4a4	4	Rims4	3
Mup9	5			Col4a3	4	Btg2	3
Mup18	5			Scd2	4	Rnf39	3
Mup16	5			S1pr3	4	Ddias	3
Mup17	5			Afp	4	Gm8893	3
AC141642.1	5			Glp2r	4	Ulbp1	3
Cyp3a11	5			5730559C18Rik	4	Ccdc149	3
Gsta1	5			Sytl5	4	Kctd17	3
Gsta2	5			Aldh18a1	4	Cldn15	3
Gm15611	5			Ccdc69	4	Myo15b	3
B930025P03Rik	5			Slc22a27	4	Ermap	3
Crot	5			Slc22a29	4	Rnf24	3
Slc4a4	5			Dram1	4	Mtcl1	3
Cyp8b1	5			Crisp2	4	Ackr3	3
Ackr2	5			Grhl1	4	2310034O05Rik	3
Gm2814	5			AC132265.1	4	Rapgef5	3
Mpzl1	5			Shc2	4	Satb2	3
Mup10	5			Mir6392	4	Tfrc	3
Gm32540	5			Pnpla5	4	Ifnlr1	3
Cyfip2	5			Pnpla3	4	Noxred1	3
Gm42418	6			Sectm1a	4	Kif11	3
Gm15564	6			Abi2	4	Tgfb2	3
Lars2	6			Psg18	4	Tgfb3	3
Mir6236	6			Actn3	4	Shcbp1	3
Gm23935	6			Smpdl3b	4	Pygo1	3
Bmf	6			Gm20125	4	Rgs2	3
Ppargc1b	6			Cidea	4	Sparc	3
Gm44243	6			Cd63-ps	4	Pclaf	3
4930480G23Rik	6			Tmed6	4	Bcl2	3
Bik	6			Tstd1	4	Clec7a	3
Bcl6	6			Pde6c	4	Slfn9	3
Gm43314	6			1810010H24Rik	4	Ankrd37	3
Atp6v0d2	6			Kbtbd13	4	Plaur	3
Adamts7	6			Drc1	4	Fblim1	3
Slc6a16	6			AC145731.3	4	Fhdc1	3
Gm5096	6			Mep1b	4	Zfp9	3
Cyp3a59	6			Ptpre	4	Kazald1	3
Bhmt	6			Osbpl3	4	Pycr1	3
Slc25a48	6			Rims2	4	Specc1	3
Rian	6			Tnfsf13os	4	Timp1	3
Nsun7	6			Hmcn2	4	Runx2	3
Ripor2	6			Rptoros	4	Dapp1	3
Fam81a	6			Sstr2	4	2700099C18Rik	3
Hnf4aos	6			Ifit2	4	Ocstamp	3
Adam11	6			Oas1a	4	Gipc2	3
Serpinb1a	6			Ifi44	4	Calml4	3
Myc	6			Oas1g	4	Ssbp4	3
Rapgef3	6			Apln	4	Rogdi	3
Mreg	6			Vmn2r3	4	Amz1	3
Arntl	6			BC016579	4	Dnm3	3
Wdr91	6			Pcdh17	4	Plat	3
Selenbp2	6			Gpc6	4	Zmynd10	3
Tchh	6			Pglyrp1	4	Fam84b	3
Malat1	6			Psrc1	4	Edn1	3
Phlda1	6			Esm1	4	Zfp57	3
Fam89a	6			Gm42047	4	Smim22	3
Gadd45g	6			Pparg	4	Nfe2	3
Cdkn1a	6			Abca17	4	Rundc3b	3
Igha	6			Ces2c	4	Emp1	3
Nr0b2	6			AC132623.1	4	Gm14276	3
Serpine1	6			Tdrd12	4	Hr	3
Cyp4a32	6			Pnck	4	Thsd4	3
Maff	6			Zfp641	4	Itgax	3
Klf10	6			Kif19a	4	Catsperd	3
Txnip	6			Sidt1	4	Slc30a3	3
Rgs16	6			Itpr3	4	Slc51b	3
Fam46a	6			Krt23	4	Akr1b7	3
Gm44992	6			Klc3	4	Dtl	3
Angptl8	6			Col4a5	4	Neurl1a	3
Ces1d	6			Pls1	4	Ace	3
Cyp2c38	6			Meltf	4	Col1a1	3
Gadd45b	6			Itih5	4	Cd200	3
Bhlhe40	6			AC139323.1	4	Sgk1	3
Klf11	6			Klk1b5	4	Asf1b	3
Hes1	6			Dusp9	4	H1fx	3
Gm26669	6			Pimreg	4	Kif18a	3
Ocln	6			Ccnd1	4	Gm6210	3
Ces1g	6			Slc35f2	4	Gm26532	3
Dusp6	6			D330045A20Rik	4	Elovl7	3
Klf6	6			Lrrc8e	4	Pdgfb	3
Arrdc3	6			Nxpe5	4	Pimreg	3
Herc3	6			Blnk	4	Cdhr2	3
Spry4	6			Gm42375	4	Stambpl1	3
Tceal8	6			Gm19705	4	AC124413.2	3
Bhlhe41	6			Capsl	4	Ccsap	3
Abcd2	6			Wnt16	4	Prr5l	3
Id1	6			Kcnk16	4	Myof	3
Pdk4	6			Cldnd2	4	Acta2	3
Car3	6			Gm4876	4	P2ry6	3
Gm26684	6			Icosl	4	Actc1	3
D630024D03Rik	6			Asb11	4	Kctd12	3
Gm34333	6			Gm44427	4	Fndc10	3
Pdgfc	6			Defb1	4	Slc24a3	3
Cyr61	6			Gm13657	4	Cerk	3
Rdh16f2	6			Mns1	4	Pi16	3
Nr4a1	6			Hao2	4	Csf2rb2	3
Atf3	6			Obox8	4	Prdm1	3
Junb	6			Sh3gl3	4	Cdca5	3
mt-Tw	6			Pygb	4	Hilpda	3
Ube2ql1	6			AC153569.2	4	Atp1b2	3
Ier2	6			Tspan15	4	Gm13387	3
Egr1	6			Prom2	4	Zan	3
Snx29	6			Tff3	4	Dusp4	3
Gpr179	6			Plxna3	4	Bbs12	3
Btg2	6			Fgd1	4	Rragd	3
Fos	6			Cyp2b9	4	Wscd1	3
Catsperd	6			Abcd2	4	Zfp850	3
Actg1	6			Phgdh	4	Sult1e1	3
Jun	6			Mst1r	4	Spry2	3
B430219N15Rik	6			Gria3	4	Sectm1b	3
Zfp36	6			Klk1b4	4	Ltb	3
Gdf15	6			Rgs16	4	Capg	3
Igfbp1	6			Gm17619	4	Hist1h1d	3
Dusp1	6			Lrrc9	4	Ncs1	3
Irf2bp2	6			9030619P08Rik	4	Ajuba	3
Fgf21	6			Chrm1	4	Slc16a5	3
Ces2c	6			Chrna4	4	Pde1c	3
Adra2b	6			Cyp2c40	4	Gm6493	3
Heyl	6			Gm37762	4	Cldn7	3
Tubb2a	6			Rdh16f2	4	Gm45909	3
Hamp2	6			Gm13056	4	Sema3g	3
Pde1a	6			Smoc2	4	Apitd1	3
Ighm	6			Trp53cor1	4	Pqlc3	3
Atp2b2	6			Gm37795	4	Inpp4b	3
Stap1	6			Greb1l	4	Myo5c	3
Tcf24	6			Eda2r	4	Pla2g7	3
AC167669.2	6			Fam198a	4	Havcr2	3
Mthfd2	6			AC164623.1	4	Tnfrsf21	3
Serpina3f	6			AC159294.1	4	D7Bwg0826e	3
Serpina3g	6			Gm42647	4	Fam78b	3
Mndal	6			Dnm3	4	Tox	3
Arhgap30	6			Slc7a9	4	Peg3	3
Reck	6			Scel	4	Kdelr3	3
Ptprc	6			Trex2	4	Igsf9	3
Cxcl16	6			Tinag	4	Rcan2	3
Carmil1	7			Pla2g2e	4	Egr2	3
Arhgef37	7			Cst8	4	Gja5	3
Kcnk10	7			Myo5c	4	Celsr2	3
Hsd3b2	7			Il1f9	4	Sox4	3
Car5a	7			Mroh3	4	Tspan2	3
Hsd3b3	7			4930440I19Rik	4	Etv4	3
Slc13a2	7			Gm31678	4	Rap1gap2	3
Syt3	7			AC153548.4	4	Olfml2b	3
Dsg1c	7			1700016C15Rik	4
Akr1d1	7			Golga7b	4
Aldh1b1	7			Gm16010	4
Map3k13	7			Stambpl1	4
Srrm4	7			5330417C22Rik	4
Olfm3	7			Sparc	4
Chic1	7			Pcdhgc4	4
Slc1a4	7			Gpc3	4
Nid2	7			Galnt6	4
Pde4b	7			Lama5	4
Cnp	7			Robo1	4
3110082I17Rik	7			G6pdx	4
Svil	7			Gm38414	4
Cd4	7			Spink1	4
Sspo	7			Mir7678	4
Chka	7			Gm36325	4
Ddc	7			Glipr1	4
Fzd8	7			Cd40	4
Sned1	7			Cdkn2a	4
Abca2	7			Prom1	4
Fam83f	7			Gprc5b	4
Tlcd2	7			Tnfrsf10b	4
Gm12718	7			Adamts14	4
Ptgds	7			Runx2	4
Atp4a	7			Itga11	4
Tjp3	7			Phlda3	4
P2ry4	7			Dmrt3	4
Plxna2	7			Fam212b	4
Etnppl	7			Gm1110	4
Rwdd3	7			Ltb	4
Shank2	7			Fut7	4
C330021F23Rik	7			Abcb1a	4
Nqo2	7			Cacna1c	4
Rd3	7			Gm609	4
Gsap	7			Sult2b1	4
Arhgap24	7			Wscd1	4
Cyp2u1	7			Bex3	4
Col5a3	7			Klhl13	4
Klkb1	7			Bcl2	4
Sgk2	7			Fhdc1	4
Cyp2j9	7			Gm13387	4
Cradd	7			Sult2a1	4
1700001C19Rik	7			Sult2a4	4
Nrn1	7			Sult2a2	4
Arhgap26	7			Sult2a5	4
AC160051.1	7			Sult2a6	4
Abca8a	7			6030419C18Rik	4
Car14	7			Hkdc1	4
E330011O21Rik	7			Gm37859	4
Klhl13	7			Krt20	4
Adgrf1	7			Cldn7	4
Prps2	7			Cldn15	4
Mga	7			Gfra4	4
Arhgef9	7			Thsd4	4
Nxpe2	7			Fa2h	4
Zfp280c	7			Celsr2	4
Papss2	7			Rpl31-ps15	4
Abcg8	7			Rp1	4
Car5b	7			Slc6a1	4
Large1	7			Bcas1	4
Nsdhl	7			Kazald1	4
Park2	7			Gm32999	4
Ank3	7			Gm37856	4
Fras1	7			Gm37469	4
Gm31520	7			Bex1	4
Sc5d	7			Tceal5	4
Pdzk1ip1	7			Lmtk3	4
Olfml1	7			Stac	4
Acss2	7			Cxcl17	4
Rdh11	7			Arhgap40	4
Ddah1	7			Zfp365	4
Gm11437	7			Igsf9	4
Rtn4	7			Rundc3b	4
Abcg5	7			Wfikkn2	4
Il18	7			Dpysl5	4
Hnmt	7			Neto1	4
Msh5	7			Fndc10	4
Lrtm1	7			Cdh17	4
D130043K22Rik	7			AC112680.3	4
Tm4sf1	7			Rpl10-ps2	4
Gm4756	7			Gm4275	4
Meiob	7			F2rl1	4
Sntg1	7			Hydin	4
Syt1	7			Bmp7	4
Lpl	7			Mtcl1	4
1810046K07Rik	7			AC124413.2	4
Ptprs	7			Bpifb4	4
D630039A03Rik	7			Sun5	4
Thrap3	7			Runx2os2	4
Dlc1	7			Csn3	4
Retreg1	7			Sgsm1	4
Acss3	7			Npc1l1	4
Mtx3	7			Irx3	4
Fam210a	7			Fblim1	4
AC160029.2	7			Calml4	4
Abcb11	7			Elovl7	4
Ptprf	7			Krt5	4
Amdhd1	7			Cxcl13	4
Syne1	7			Akr1b7	4
Aox3	7			Igfbp1	4
Gldc	7			Etv4	4
Tymp	7			Cdkn1a	4
Steap3	7			Nucb2	4
AC125484.1	7			Ocstamp	4
Cryl1	7			Inhbb	4
CT009718.7	7			Arntl2	4
2810474O19Rik	7			Fam110c	4
Atp8b4	7			AC165249.1	4
Mpeg1	7			Itga2	4
Pard3b	7			Adcy1	4
Rell1	7			Lepr	4
AC159886.3	7			Mmp24	4
Pkhd1	7			Plch1	4
Epm2a	7			Arnt2	4
Wdr6	7			Dntt	4
Pik3c2g	7			Hsf2bp	4
Camk1d	7			Psat1	4
Dbf4	7			AI506816	4
Tbcel	7			Sybu	4
Fst	7			Slc9a7	4
Lrrc29	7			Pkp1	4
Cc2d2a	7			Tmc5	4
Rab36	7			Optc	4
Casp6	7			Inpp5j	4
Ndrg1	7			Lyve1	4
Gm5524	7			Dctd	4
Ppp1r3c	7			AC116503.1	4
Caprin2	7			Gm10680	4
Gclc	7			Apoa4	4
Cirbp	7			Gm5340	4
Klhl24	7			Nlrp12	4
Cir1	7			Gm20442	4
Fign	7			Ttc39a	4
AC098716.1	7			Ttc39aos1	4
Psd4	7			Scn8a	4
Corin	7			Myo7b	4
Abca8b	7			AC160562.1	4
Tgfbr3l	7			Slc41a3	4
Prim2	7			Ypel4	4
Pik3ap1	7			Ccdc120	4
Jade1	7			4930517O19Rik	4
Gm31522	7			Tnfrsf12a	4
Klb	7			Nrg1	4
Zc3h6	7			Smox	4
Mup2	7			Ly6d	4
Fmn2	7			Cd14	4
Gm15401	7			Lif	4
Acat3	7			Il1rn	4
Gm12248	7			Cfap100	4
Thra	7			5330439B14Rik	4
Stx1b	7			Cyp17a1	4
Tsc22d1	7			Spire2	4
Cpeb4	7			Slpi	4
Rfx4	7			Ppl	4
Sco2	7			Myo15b	4
Lgr5	7			S100g	4
Nim1k	7			Bmp8b	4
Cbs	7			Vnn1	4
Elovl3	7			Gpr176	4
Avpr1a	7			Lysmd2	4
Gm15998	7			Usp43	4
Inca1	7			Rab44	4
Amt	7			Prrg4	4
Dnaic1	7			Cr2	4
Foxq1	7			Gm4070	4
Cela1	7			Gm16011	4
Npas2	7			C230024C17Rik	4
Smagp	7			Rgs8	4
Asap2	7			Mchr1	4
Cldn1	7			Gm9949	4
Clpx	7			Stc1	4
Eps8l2	7			Adrb2	4
AC160029.1	7			Ffar4	4
Mcu	7			Adamtsl5	4
Kif5a	7			Mthfd1l	4
AC098712.1	7			Unc5b	4
Gpr12	7			Fmo2	4
Coq8a	7			Tox	4
Cited2	7			Lrtm2	4
Mug2	7			1700021N21Rik	4
Rnf125	7			Gm10143	4
Cnksr3	7			2310034O05Rik	4
Hsd3b5	7			Snai3	4
Rfc5	7			B4galnt4	4
Gas7	7			Sag	4
Ethe1	7			Synm	4
Trib3	7			Fbxw15	4
Flcn	7			Ntrk1	4
Fam129b	7			Kdelr3	4
Fam13a	7			Gm44763	4
Fbxo21	7			Aldh1l2	4
Cables1	7			Vill	4
Slc8b1	7			Lpar2	4
Mfsd7c	7			Gm26797	4
Ugt1a9	7			Cdhr2	4
Sort1	7			Serpine1	4
Ccdc162	7			Adm2	4
Zbtb10	7			4930570N18Rik	4
Nr1d1	7			Wfdc12	4
Raet1e	7			A2ml1	4
Dixdc1	7			Chrm3	4
Arhgap6	7			Ak7	4
Sgms2	7			Ush2a	4
Raet1d	7			Fgf23	4
E230016M11Rik	7			5031415H12Rik	4
Gm11832	7			Gm37666	4
Mrnip	7			Tdrd9	4
Spon2	7			Ier3	4
Tcp11l2	7			Catsperd	4
Rnf152	7			Gm43363	4
Hectd2os	7			Ddx25	4
Fbxo32	7			Grrp1	4
Enpp3	7			Ankrd37	4
Prkd3	7			Rgs2	4
Gabarapl1	7			Epo	4
Gm4952	7			Kcnj2	4
6430573F11Rik	7			Morn3	4
Axin2	7			Areg	4

### Sheet: Clusters
FIGURE 3A
CLUSTER	Category	Term		Count	%	PValue	Genes	List Total	Pop Hits	Pop Total	Fold Enrichment	Bonferroni	Benjamini	FDR
1	UP_KW_BIOLOGICAL_PROCESS	KW-0805	Transcription regulation	7	31.8182	0.0102889	EGR1, BTG2, JUN, MAFF, NR0B2, JUNB, ATF3, FOS	13	1885	10725	3.06366	0.116715	0.0711795	0.0711795
1	UP_KW_BIOLOGICAL_PROCESS	KW-0804	Transcription	7	31.8182	0.0118633	EGR1, BTG2, JUN, MAFF, NR0B2, JUNB, ATF3, FOS	13	1940	10725	2.9768	0.133428	0.0711795	0.0711795
1	UP_KW_BIOLOGICAL_PROCESS	KW-0233	DNA recombination	2	9.09091	0.0818382	RAD51B, REC114	13	76	10725	21.7105	0.641053	0.327353	0.327353
2	UP_KW_BIOLOGICAL_PROCESS	KW-0498	Mitosis	24	7.36196	3.53215e-12	ERCC6L, CDCA2, SPAG5, UBE2C, PLK1, NCAPG2, CDCA8, KIF23, KIF11, MASTL, KNSTRN, NCAPH, AURKA, CCNA2, CDC20, ANLN, TPX2, CCNB2, PTTG1, CDK1, BIRC5, SPDL1, KIF20B, FAM83D	149	277	10725	6.23652	2.64913e-10	2.64911e-10	2.64911e-10
2	UP_KW_BIOLOGICAL_PROCESS	KW-0131	Cell cycle	35	10.7362	9.47884e-12	ERCC6L, STEAP3, CDCA2, UHRF1, NCAPG2, CDCA8, KIF11, PKMYT1, FOXM1, CHTF18, NCAPH, AURKA, CDC20, CCNB2, CHAF1A, PTTG1, RACGAP1, SPDL1, FAM83D, ECT2, SPAG5, UBE2C, DDIAS, PLK1, KIF23, MASTL, KNSTRN, CCNA2, ANLN, TPX2, CDK1, TXNIP, BIRC5, MCM5, KIF20B	149	653	10725	3.85803	7.10915e-10	3.55456e-10	3.55456e-10
2	UP_KW_BIOLOGICAL_PROCESS	KW-0132	Cell division	26	7.97546	8.69145e-11	ERCC6L, CDCA2, NCAPG2, CDCA8, KIF11, NCAPH, AURKA, CDC20, CCNB2, PTTG1, RACGAP1, SPDL1, FAM83D, ECT2, SPAG5, UBE2C, PLK1, KIF23, MASTL, KNSTRN, CCNA2, ANLN, TPX2, CDK1, BIRC5, KIF20B	149	386	10725	4.84838	6.51859e-09	2.17286e-09	2.17286e-09
2	UP_KW_BIOLOGICAL_PROCESS	KW-0443	Lipid metabolism	21	6.44172	0.00127284	ABCD2, HSD3B5, ACSS2, HSD3B2, ELOVL3, ACSL6, LPL, SGMS2, VLDLR, CYP46A1, CYP2C38, CES2C, GSTA1, ANGPTL8, SULT2A8, THEM5, SCD1, UGT1A9, PTGDS, ENPP6, 9130409I23RIK	149	691	10725	2.18752	0.091103	0.0238657	0.0238657
2	UP_KW_BIOLOGICAL_PROCESS	KW-0090	Biological rhythms	8	2.45399	0.00454811	TOP2A, KLF10, DBP, BHLHE41, CDK1, NR1D2, NR1D1, DTL	149	149	10725	3.86469	0.289571	0.0682216	0.0682216
2	UP_KW_BIOLOGICAL_PROCESS	KW-0235	DNA replication	6	1.84049	0.0109172	CHAF1A, RRM2, MCM5, CHTF18, DTL, POLE	149	97	10725	4.45236	0.561017	0.136466	0.136466
2	UP_KW_BIOLOGICAL_PROCESS	KW-0221	Differentiation	16	4.90798	0.0814006	CAMK2B, SYT3, OSGIN1, NR1D1, RASGRP1, CHRDL1, RIMS2, CDC20, SFRP1, KLRK1, RACGAP1, STMN1, TRIP13, ECT2, CNMD, NGEF	149	734	10725	1.56904	0.998284	0.845255	0.845255
2	UP_KW_BIOLOGICAL_PROCESS	KW-0524	Neurogenesis	8	2.45399	0.0901605	CAMK2B, CDC20, DCDC2A, STMN1, D130043K22RIK, ECT2, CHRDL1, NGEF	149	278	10725	2.07136	0.999164	0.845255	0.845255
3	UP_KW_CELLULAR_COMPONENT	KW-0272	Extracellular matrix	7	17.5	8.02102e-06	MMP12, COL1A1, COL3A1, ELN, COL5A2, TNC, THBS1	35	254	17654	13.9008	0.000136349	7.50015e-05	7.50015e-05
3	UP_KW_CELLULAR_COMPONENT	KW-0964	Secreted	14	35	8.8237e-06	ELN, TNC, MUP16, MUP17, MUP18, MSLN, THBS1, MMP12, COL1A1, CLEC3B, COL3A1, MUP9, COL5A2, CPE	35	1719	17654	4.10797	0.000149992	7.50015e-05	7.50015e-05
4	UP_KW_BIOLOGICAL_PROCESS	KW-0011	Acute phase	5	8.33333	5.82836e-07	SAA3, SAA1, SAA2, SERPINA3N, ORM2	32	24	10725	69.8242	1.86506e-05	1.86507e-05	1.86507e-05
4	UP_KW_BIOLOGICAL_PROCESS	KW-0276	Fatty acid metabolism	4	6.66667	0.00955073	CYP4A10, ACOT1, ACNAT2, ACOT3	32	153	10725	8.76225	0.264417	0.152812	0.152812
FIGURE 4A
CLUSTER	Category	Term		Count	%	PValue	Genes	List Total	Pop Hits	Pop Total	Fold Enrichment	Bonferroni	Benjamini	FDR
1	UP_KW_BIOLOGICAL_PROCESS	KW-0011	Acute phase	5	5.88235	1.21245e-06	REG3B, SAA3, SAA1, SAA2, ORM2	38	24	10725	58.7993	4.00102e-05	4.0011e-05	3.87985e-05
1	UP_KW_BIOLOGICAL_PROCESS	KW-0395	Inflammatory response	5	5.88235	0.00406667	REG3B, CHIL1, S100A9, IL18R1, S100A8	38	191	10725	7.3884	0.125824	0.0671	0.0650666
1	UP_KW_BIOLOGICAL_PROCESS	KW-0276	Fatty acid metabolism	4	4.70588	0.0155167	CYP4A10, ACOT1, ACNAT2, ACOT3	38	153	10725	7.37874	0.403136	0.170684	0.165511
1	UP_KW_BIOLOGICAL_PROCESS	KW-0177	Collagen degradation	2	2.35294	0.0570984	MMP7, PRTN3	38	17	10725	33.2043	0.856322	0.471062	0.456787
1	UP_KW_BIOLOGICAL_PROCESS	KW-0053	Apoptosis	5	5.88235	0.0945078	LCN2, CHIL1, S100A9, CIDEC, S100A8	38	505	10725	2.79442	0.962226	0.623751	0.60485
2	UP_KW_BIOLOGICAL_PROCESS	KW-0443	Lipid metabolism	16	10.9589	4.10042e-06	ACSS3, HSD3B5, ACSM2, ELOVL3, ACSL6, CYP7B1, CYP7A1, CYP8B1, CYP2C29, CYP2C37, CYP26A1, CYP1A2, THEM5, UGT1A9, PTGDS, 9130409I23RIK	61	691	10725	4.07108	0.000176303	0.000176318	0.000164017
2	UP_KW_BIOLOGICAL_PROCESS	KW-0813	Transport	25	17.1233	8.99479e-05	SLC22A3, ORM1, SLC30A10, ORM3, OBP2A, PTGDS, SLC15A5, SLC13A2, KCNK10, GRID1, MUP4, MUP5, MUP16, MUP17, ATP2B2, MUP18, MUP1, MUP2, STX1B, MUP19, MUP9, SLCO1A1, KCNK1, SLC26A4, SLC22A7	61	1995	10725	2.20325	0.00386046	0.00193388	0.00179896
2	UP_KW_BIOLOGICAL_PROCESS	KW-0276	Fatty acid metabolism	6	4.10959	0.00160745	ACSM2, CYP1A2, ELOVL3, ACSL6, THEM5, PTGDS	61	153	10725	6.89489	0.0668376	0.0230401	0.0214327
2	UP_KW_BIOLOGICAL_PROCESS	KW-0085	Behavior	3	2.05479	0.0044454	MUP19, MUP5, MUP18	61	18	10725	29.3033	0.174345	0.0477881	0.044454
2	UP_KW_BIOLOGICAL_PROCESS	KW-0753	Steroid metabolism	4	2.73973	0.0134483	HSD3B5, CYP1A2, CYP7B1, CYP7A1	61	89	10725	7.90201	0.441333	0.106972	0.099509
2	UP_KW_BIOLOGICAL_PROCESS	KW-0444	Lipid biosynthesis	5	3.42466	0.0149263	ELOVL3, CYP7B1, 9130409I23RIK, PTGDS, CYP8B1	61	170	10725	5.17117	0.476214	0.106972	0.099509
2	UP_KW_BIOLOGICAL_PROCESS	KW-1207	Sterol metabolism	3	2.05479	0.0539689	CYP1A2, CYP7B1, CYP7A1	61	67	10725	7.87252	0.907969	0.296281	0.27561
2	UP_KW_BIOLOGICAL_PROCESS	KW-0406	Ion transport	8	5.47945	0.055122	SLC13A2, SLC22A3, GRID1, SLCO1A1, ATP2B2, KCNK1, SLC30A10, SLC22A7	61	616	10725	2.28337	0.912671	0.296281	0.27561
3	UP_KW_BIOLOGICAL_PROCESS	KW-0131	Cell cycle	62	54.8673	1.0686e-55	ERCC6L, BUB1B, KIF11, FOXM1, MKI67, CHTF18, CDC20, MIS18BP1, NUF2, NUSAP1, OIP5, KNTC1, DLGAP5, CEP55, CKAP2, KIF23, KNL1, ESCO2, MASTL, CDC25C, KNSTRN, CCNA2, SGO1, ASPM, MELK, SAPCD2, KIFC1, FANCD2, BIRC5, SGO2A, KIF2C, KIF20B, CDCA2, UHRF1, CDCA5, NCAPG, PKMYT1, SKA3, AURKB, SKA1, NCAPH, AURKA, CCNB2, CCNB1, RACGAP1, CLSPN, ECT2, BUB1, FANCI, SPAG5, UBE2C, PLK1, CDC6, NDC80, TICRR, ANLN, TPX2,…	86	653	10725	11.8407	2.99209e-54	2.99209e-54	2.45779e-54
3	UP_KW_BIOLOGICAL_PROCESS	KW-0498	Mitosis	44	38.9381	2.38802e-46	ERCC6L, CDCA2, CDCA5, BUB1B, NCAPG, KIF11, SKA3, AURKB, NCAPH, SKA1, AURKA, CDC20, CCNB2, CCNB1, MIS18BP1, NUF2, NUSAP1, OIP5, KNTC1, BUB1, CEP55, SPAG5, UBE2C, PLK1, KIF23, CDC6, KNL1, MASTL, CDC25C, KNSTRN, NDC80, CCNA2, SGO1, ANLN, CENPE, ASPM, TPX2, KIF18B, SAPCD2, KIFC1, CDK1, BIRC5, KIF2C, KIF20B	86	277	10725	19.8094	6.68645e-45	3.34323e-45	2.74622e-45
3	UP_KW_BIOLOGICAL_PROCESS	KW-0132	Cell division	48	42.4779	5.03209e-46	ERCC6L, CDCA2, CDCA5, BUB1B, NCAPG, KIF11, SKA3, AURKB, NCAPH, SKA1, AURKA, CDC20, CCNB2, CCNB1, RACGAP1, MIS18BP1, NUF2, NUSAP1, OIP5, KNTC1, ECT2, BUB1, CEP55, SPAG5, UBE2C, PLK1, KIF23, CDC6, KNL1, MASTL, CDC25C, KNSTRN, NDC80, CCNA2, SGO1, ANLN, CENPE, ASPM, TPX2, KIF18B, SAPCD2, KIFC1, PRC1, CDK1, SGO2A, BIRC5, KIF2C, KIF20B	86	386	10725	15.5079	1.40899e-44	4.69662e-45	3.85794e-45
3	UP_KW_BIOLOGICAL_PROCESS	KW-0234	DNA repair	19	16.8142	7.89435e-11	FANCI, PIF1, POLQ, PARPBP, ANKLE1, UHRF1, FANCA, FOXM1, TICRR, RAD51AP1, NEIL3, RAD51, EME1, FANCD2, EXO1, PCLAF, RAD54L, AUNIP, CLSPN	86	332	10725	7.13698	2.21042e-09	5.52605e-10	4.53925e-10
3	UP_KW_BIOLOGICAL_PROCESS	KW-0227	DNA damage	19	16.8142	1.37852e-09	FANCI, PIF1, POLQ, PARPBP, ANKLE1, UHRF1, FANCA, FOXM1, TICRR, RAD51AP1, NEIL3, RAD51, EME1, FANCD2, EXO1, PCLAF, RAD54L, AUNIP, CLSPN	86	396	10725	5.98353	3.85986e-08	7.71971e-09	6.34119e-09
3	UP_KW_BIOLOGICAL_PROCESS	KW-0159	Chromosome partition	7	6.19469	1.31842e-06	SGO1, ESPL1, SGO2A, BIRC5, KIF2C, KNL1, BUB1	86	45	10725	19.3992	3.69152e-05	6.15265e-06	5.05396e-06
3	UP_KW_BIOLOGICAL_PROCESS	KW-0233	DNA recombination	4	3.53982	0.0223065	RAD51AP1, PIF1, RAD51, EME1	86	76	10725	6.56365	0.468287	0.0892258	0.0732926
3	UP_KW_BIOLOGICAL_PROCESS	KW-0235	DNA replication	4	3.53982	0.0416002	RMI2, RRM2, CDC6, CHTF18	86	97	10725	5.14265	0.695696	0.145601	0.119601
4	UP_KW_BIOLOGICAL_PROCESS	KW-0221	Differentiation	36	6.08108	0.000101362	BEX1, DDX25, NXN, CXCL17, RASAL1, TEX19.1, IGSF9, EDA2R, GLDN, ROBO1, RIMS2, ARHGAP22, RIMS1, OCSTAMP, SH3PXD2B, FFAR4, FGF23, NTRK1, NTRK2, TNFRSF12A, MYO7B, TDRD9, BMP8B, DMRT3, NR1D1, BMP7, KAZALD1, RUNX2, SUN5, SYT17, TGFBR2, DAB1, CATSPERD, CDHR2, TDRD12, RBM24	263	734	10725	2.00008	0.0099852	0.0100349	0.00983215
4	UP_KW_BIOLOGICAL_PROCESS	KW-0395	Inflammatory response	13	2.19595	0.00252638	CXCL9, CCL22, PLA2G2E, CXCL13, TLR1, CXCL10, MEP1B, CLEC7A, CCL5, FFAR4, F2RL1, CD14, SMPDL3B	263	191	10725	2.77557	0.221532	0.125056	0.122529
4	UP_KW_BIOLOGICAL_PROCESS	KW-0391	Immunity	28	4.72973	0.00427558	CD40, OAS1A, CD3G, MST1R, IFIT2, OAS1G, CLEC7A, CD19, SLAMF7, CD14, PGLYRP1, IGHV3-6, TRPM4, IGKV1-117, CR2, H2-EB1, TNFSF13, ICOSL, H2-AA, MPEG1, IGLV1, TLR1, SLPI, CD8A, F2RL1, PDCD1, SMPDL3B, IFI27L2B	263	645	10725	1.77027	0.345701	0.141094	0.138244
4	UP_KW_BIOLOGICAL_PROCESS	KW-0130	Cell adhesion	21	3.5473	0.0102547	LAMA5, TNFRSF12A, FBLIM1, PCDHGC4, ZAN, ITGA2, TNC, ATP1B2, NID1, THBS1, PCDH17, DSG1C, SDK1, MMP24, CDHR2, COL4A3, ITGA11, ITGAX, PKP1, COL6A6, CDH17	263	466	10725	1.8377	0.639569	0.214393	0.210062
4	UP_KW_BIOLOGICAL_PROCESS	KW-0090	Biological rhythms	10	1.68919	0.0108279	EGR1, GPR176, DBP, PER3, BHLHE41, PPARG, ADCY1, NR1D1, ARNTL2, CIART	263	149	10725	2.73688	0.659661	0.214393	0.210062
4	UP_KW_BIOLOGICAL_PROCESS	KW-0753	Steroid metabolism	7	1.18243	0.021592	SULT2B1, CH25H, NPC1L1, HSD3B1, SULT4A1, SULT2A2, SULT2A1	263	89	10725	3.20737	0.884793	0.320731	0.314252
4	UP_KW_BIOLOGICAL_PROCESS	KW-0145	Chemotaxis	7	1.18243	0.0226779	CXCL10, CXCL9, CCL22, CCL5, CXCL17, CXCL13, ROBO1	263	90	10725	3.17174	0.896788	0.320731	0.314252
4	UP_KW_BIOLOGICAL_PROCESS	KW-0443	Lipid metabolism	26	4.39189	0.0316522	ABCD2, ABCA17, CYP17A1, OSBPL10, CES2C, NPC1L1, ALOX5, SCD2, SULT4A1, SULT2A2, SULT2A1, PLA2G2E, HSD3B1, ELOVL7, SGPP2, SULT2B1, FA2H, CH25H, PNPLA3, CYP2C40, PLCH1, PNPLA5, FAR2, PLCH2, B4GALT6, SMPDL3B	263	691	10725	1.53439	0.95859	0.391695	0.383782
4	UP_KW_BIOLOGICAL_PROCESS	KW-0399	Innate immunity	15	2.53378	0.0385789	CR2, OAS1A, MST1R, MPEG1, IFIT2, OAS1G, TLR1, SLPI, CLEC7A, F2RL1, SLAMF7, CD14, SMPDL3B, PGLYRP1, IFI27L2B	263	339	10725	1.8044	0.979655	0.400349	0.392261
4	UP_KW_BIOLOGICAL_PROCESS	KW-0053	Apoptosis	20	3.37838	0.0404393	BEX3, BEX2, TNFRSF12A, CDKN2A, UNC5B, TNFRSF18, CIDEA, TNFRSF10B, KRT20, TGFBR2, IFIT2, VIL1, HCAR2, DRAM1, BCL2, PDCD1, PGLYRP1, IFI27L2B, BCL2L14, PHLDA3	263	505	10725	1.61503	0.983205	0.400349	0.392261
4	UP_KW_BIOLOGICAL_PROCESS	KW-0532	Neurotransmitter transport	4	0.675676	0.0609192	RIMS2, RIMS1, RIMS4, SLC6A1	263	37	10725	4.40859	0.998016	0.484285	0.474501
4	UP_KW_BIOLOGICAL_PROCESS	KW-0892	Osteogenesis	4	0.675676	0.0609192	IGF2, BMP8B, BMP7, KAZALD1	263	37	10725	4.40859	0.998016	0.484285	0.474501
4	UP_KW_BIOLOGICAL_PROCESS	KW-1064	Adaptive immunity	12	2.02703	0.063593	IGKV1-117, H2-EB1, CD8A, CD19, SLAMF7, ICOSL, CD3G, PDCD1, H2-AA, IGHV3-6, TRPM4, IGLV1	263	267	10725	1.83279	0.998504	0.484285	0.474501
4	UP_KW_BIOLOGICAL_PROCESS	KW-0718	Serine biosynthesis	2	0.337838	0.0715175	PSAT1, PHGDH	263	3	10725	27.1863	0.999355	0.494866	0.484869
4	UP_KW_BIOLOGICAL_PROCESS	KW-0406	Ion transport	22	3.71622	0.0763979	CHRNA4, SLC12A1, CACNA1B, CACNA2D2, ITPR3, CACNA1C, ATP1B2, TMC5, CACNA1E, P2RX7, PANX1, CLDN15, SLC9A7, SCN8A, MELTF, ATP6V0D2, KCNJ2, LRRC8E, TRPM3, SCN1B, GRIA3, TRPM4	263	616	10725	1.45641	0.999617	0.494866	0.484869
4	UP_KW_BIOLOGICAL_PROCESS	KW-0109	Calcium transport	6	1.01351	0.0799783	PANX1, CACNA1B, CACNA2D2, ITPR3, CACNA1C, CACNA1E	263	94	10725	2.60294	0.999739	0.494866	0.484869
4	UP_KW_BIOLOGICAL_PROCESS	KW-0313	Glucose metabolism	3	0.506757	0.0921305	G6PDX, IGF2, PDK3	263	21	10725	5.82564	0.99993	0.536524	0.525686
FIGURE 4D
CLUSTER	Category	Term		Count	%	PValue	Genes	List Total	Pop Hits	Pop Total	Fold Enrichment	Bonferroni	Benjamini	FDR
3	UP_KW_BIOLOGICAL_PROCESS	KW-0131	Cell cycle	86	14.262	3.84682e-32	ERCC6L, CDKN1A, ZWILCH, NCAPG2, BUB1B, BRCA1, KIF11, FOXM1, MKI67, CHTF18, CDC20, SMPD3, RGS2, CHAF1B, CCND1, NUF2, CHEK1, NUSAP1, OIP5, KNTC1, SPDL1, DLGAP5, CEP55, USP2, CKAP2, KIF23, PIMREG, MASTL, CDC25C, HASPIN, CCSAP, KNSTRN, CDC25B, CCNA2, ASPM, PSRC1, RBL1, KIFC1, CCNE1, FANCD2, TIMELESS, BIRC5, SGO2A, MCM5, KIF2C, MCM6, KIF20B, AJUBA, MCM2, CDCA2, CDCA3, UHRF1, CDCA5, CDCA8, NEDD9, NCAPG…	328	653	10725	4.30634	4.11609e-30	4.11609e-30	3.96222e-30
3	UP_KW_BIOLOGICAL_PROCESS	KW-0498	Mitosis	53	8.78939	4.6853e-27	ERCC6L, ZWILCH, NCAPG2, BUB1B, KIF11, CDC20, NUF2, NUSAP1, OIP5, KNTC1, SPDL1, CEP55, KIF23, PIMREG, MASTL, CDC25C, CCSAP, KNSTRN, CDC25B, CCNA2, ASPM, PSRC1, KIFC1, TIMELESS, BIRC5, KIF2C, KIF20B, CDCA2, CDCA3, CDCA5, CDCA8, NEDD9, NCAPG, KLHL13, SKA3, AURKB, NCAPH, AURKA, CCNB2, DSN1, FAM83D, SPAG5, UBE2C, PLK1, CDC6, NDC80, ANLN, TPX2, CENPE, WEE1, KIF18B, CDK1, SPC25	328	277	10725	6.25633	5.01327e-25	2.50664e-25	2.41293e-25
3	UP_KW_BIOLOGICAL_PROCESS	KW-0132	Cell division	59	9.78441	6.4004e-25	ERCC6L, ZWILCH, NCAPG2, BUB1B, KIF11, CDC20, CCND1, NUF2, NUSAP1, OIP5, KNTC1, SPDL1, CEP55, KIF23, PIMREG, MASTL, CDC25C, CCSAP, KNSTRN, CDC25B, CCNA2, ASPM, PSRC1, KIFC1, CCNE1, TIMELESS, BIRC5, SGO2A, KIF2C, KIF20B, CDCA2, CDCA3, CDCA5, CDCA8, NEDD9, NCAPG, KLHL13, SKA3, AURKB, NCAPH, AURKA, CCNB2, DSN1, RACGAP1, ECT2, FAM83D, SPAG5, UBE2C, PLK1, CDC6, NDC80, ANLN, TPX2, CENPE, WEE1, KIF18B, P…	328	386	10725	4.99791	6.84843e-23	2.28281e-23	2.19747e-23

### Sheet: Metabolite Order
Figure 2D	Figure 3C (Left)	Figure 3C (Right)
lofetamine	TAG60:11-FA22 :6	TAG44:0-FA 18:0
4-Methylaminobutanoic acid	TAG60:10-FA22:6	TAG40:0-FA14:0
(4E,14Z)-2-aminooctadeca-4,14-diene-1,3-diol	TAG60:11-FA22:5	TAG42:0-FA14:0
C17 Sphingosine	TAG60:10-FA22:5	TAG50:2-FA14:0
Sphingosine	TAG60:12-FA22:6	TAG54:4-FA20:3
Sedoheptulose	TAG58:8-FA18:1	TAG48:2-FA16:1
Maltohexanose, DP6	TAG58:8-FA20:3	TAG52:3-FA16:1
Amylotriose	TAG58:6-FA22:4	TAG50:2-FA16:1
alpha-Maltopentaose	TAG58:7-FA18:0	TAG50:2-FA 18:1
Amylotetraose	TAG58:8-FA22:6	TAG58:7-FA22:4
Perfluorooctanesulfonic acid	TAG58:7-FA22:6	TAG53:6-FA 18:2
L-Urobilin	TAG58:7-FA22:5	TAG55:6-FA 18:1
1-Steroly-2-arachidonoyl-sn-glycero-3-phosphoserine	TAG58:7-FA18:1	TAG50:3-FA20:3
N-acetylornithine	TAG58:6-FA22:5	TAG58:6-FA22:4
2-Hydroxy-3-methylbutyric acid	TAG56:6-FA22:4	TAG58:7-FA 18:1
N-Acetylhistidine	TAG56:8-FA22:6	TAG54:7-FA16:1
Glutathione	TAG58:6-FA18:0	TAG58:6-FA18:1
Cysteinylglycine	CE(14:1)	TAG58:5-FA 18:1
Phosphocholine	TAG58:8-FA22:5	TAG51 :3-FA 16:1
D-Sedoheptulose 7-phosphate	TAG58:8-FA 18:2	TAG54:6-FA 16:1
S-Methylglutathione	TAG58:9-FA 18:1	TAG54:6-FA20:3
Glucose-6-phosphate	TAG57:2-FA18:1	TAG56:8-FA16:1
D-glucosamine-6-phosphate	TAG58:9-FA22:6	TAG52:4-FA16:1
D-Fructose	TAG58:7-FA22:4	TAG54:8-FA 18:3
Beta-D-Fructose 6-phosphate	TAG58:9-FA18:2	TAG56:4-FA20:2
Alpha-D-Galactose 1-phosphate	TAG46:4-FA 18:2	TAG56:7-FA16:1
Dihydroxyacetone phosphate	TAG44:2-FA12:0	TAG50:3-FA 14:0
L-Thioproline	PE(18:2/20:1)	TAG50:3-FA 18:1
N-acetyl-L-alanine	DAG(12:0/18:0)	TAG54:5-FA 16:1
Phenylalanine	PE(0-18:0/18:1)	HCER(20:0)
Gamma-Glutamylalanine	PE(18:0/18:2)	HCER(20:0)
Tryptophan	PE(16:0/18:2)	HCER(16:0)
N-Acetylserine	PE(16:0/20:2)	HCER(18:0)
Glycine	PC(18:2/18:3)	HCER(24:1)
N-Isovaleroylglycine	PE(18:0/22:6)	HCER(24:1)
Prolylglycine	PE(17:0/22:6)	TAG42:1-FA16:1
Isovaleryl-l-carnitine	PE(15:0/22:6)	LPC(20:4)
N-Heptanoylglycine	PE(18:0/18:3)	PC:(18:2/20:3)
5-Amino-2-5-oxopentanoic acid	CE(22:4)	PC:(18:2/20:3)
Metyrosine	PE(18:0/18:1)	MAG(22:1)
Sarcosine	PE(18:0/18:1)	PC:(18:2/20:4)
S-adenosyl-L-homocysteine	PE(18:0/18:1)	PC:(16:0/20:4)
N,N-dimethylglycine	PE(16:0/18:1)	PC:(18:1/20:4)
Glycerophosphoserine	LPE(18:2)	DAG(16:1/22:6)
2-Hydroxy-3-(4-hydroxyphenyl)propanoic acid	PE(18:0/16:1)	MAG(20:2)
Succinic Acid	PE(18:0/16:1)	DAG(18:1/20:5)
6-Phosphogluconic acid	PE(18:2/16:1)	DAG(18:2/20:5)
3-(Hexanoyloxy)-4-(trimethylazaniumyl)butanoate	HCER(24:1)	TAG53:4-FA18:1
2-Octanimadoacetic acid	CE(22:5)	TAG53:6-FA 18:3
N-Butyrylglycine	CE(16: 0)	TAG55:7-FA20:4
Hexanoylglycine	LCER(22:0)	TAG55:8-FA20:4
Isobutyryl_L_carnitine	CE(22:6)	MAG(18:2)
N-Acetyl-L-glutamine	CE(18:0)	TAG53:5-FA 18:1
N-Acentylasparagine	DAG(18:2/22:6)	TAG53:6-FA 18:1
2-(4-Methylpentanamido)acetic acid	DAG(18:2/22:5)	DAG(16:0/22:5)
Dephospho coenzyme a	DAG(18:2/22 :4)	DAG(18:1/22:4)
2-Hydroxyisobutyrate	SM(22:0)	PC:(18:1/22:2)
Glycyl-L-valine	PC(16:0/18:2)	PE(P-18:2/18:2)
Glycyl-L-leucine	PE(18:0/20:2)	PC:(18:2/22:2)
N-acetyl-L-methionine (s)-sulfoxide	PE(18:0/20:1)	PC(16:0/22:1)
Pryridoxamine	LPE(22:6)	CER(18:0)
1-Carboxyetheylphenylalanine	PC(18:2/18:2)	PC(16:0/16:1)
N-Acetyl-L-methionine	PE(P-18:1/22:5)	PE(P-18:1/16:0)
Lactic acid	PC(18:2/20:1)	CER(18:1)
epsilon-(gamma-Glutamyl)-lysine	PE(18:0/20:3)	PC(18:0/18:1)
Carnitine	PE(17:0/20:4)	CE(18:1)
Phosphate	CER(24:0)	SM(14:0)
Propionylcarnitine	PE(0-16:0/22:5)	LPE(20:1)
CDP-ethanolamine	PC(20:0/18:2)	PI(16:0/22:6)
O-adipoylcarnitine	PE(18:0/20:4)	TAG58:10-FA20:5
Phosphoenolpyruvate	PC(18:0/18:1)	PC:(18:1/16:1)
7alpha-Hydroxy-3-oxo-4-cholestenoic acid	MAG(22:6)	PC:(18:1/16:1)
3-Hydroxysuberic acid	MAG(22:4)	PC(16:0/18:1)
Suberic acid	LPC(22:5)	PI(18:1/18:1)
Heptadecanoyl carnitine	Pl(18:1/20:4)
Stearoyl-L-carnitine	Pl(18:1/20:4)
Oxalic acid	LCER(14:0)
3-Guanidinopropionic acid	PE(18:2/20: 5)
Pyridoxal phosphate	DAG(18:1/22:6)
Adenosine-3'-5'-diphosphate	DAG(16:0/18:0)
N8-Acetylspermidine	MAG(18:2)
Flavin mononucleotide	PE(16:0/16:1)
Flavin adenine mononucleotide	DAG(18:1/22 :5)
O-succinylcarnitine	DAG(18:0/18:1)
Pryidoxamine phosphate	DAG(18:1/22:4)
3-Methyladipic acid	DCER(22:0)
Spermidine	CER(22:0)
N-acetyl-L-cittruline	PC(16:0/16:1)
Uracil	MAG(20:3)
Spermidic acid	PE(18:0/22:2)
2-Aminoethyl dihydrogen phosphate	TAG56:5-FA22:4
4-(3-Acetamidopropylamino)butanoic acid	TAG56:4-FA22:4
Spaglumic acid	TAG54:4-FA22:4
N6-Acetyl-L-lysine	TAG45:1-FA18:1
Lysine	DAG(16:1/16:1)
N-Acetyl-Neuraminic Acid
Taurocyamine
Long-chain acid anion
Adenine
gamma-Carboxyglutamate
